# FQSqueezer: *k*-mer-based compression of sequencing data

**DOI:** 10.1101/559807

**Authors:** Sebastian Deorowicz

## Abstract

**Motivation:** The amount of genomic data that needs to be stored is huge. Therefore it is not surprising that a lot of work has been done in the field of specialized data compression of FASTQ files. The existing algorithms are, however, still imperfect and the best tools produce quite large archives.

**Results:** We present FQSqueezer, a novel compression algorithm for sequencing data able to process single- and paired-end reads of variable lengths. It is based on the ideas from the famous prediction by partial matching and dynamic Markov coder algorithms known from the general-purpose-compressors world. The compression ratios are often tens of percent better than offered by the state-of-the-art tools.

**Availability and Implementation:** https://github.com/refresh-bio/fqsqueezer

**Supplementary information:** Supplementary data are available at publisher’s Web site.
