## Supplementary Worksheet for "FQSqueezer: *k*-mer-based compression of sequencing data"

### Sheet: DNA SE-OO
SE - original ordering
						FaStore						Spring						Minicom						FQSqueezer
Dataset	Gen. size	Read len	Raw size (FASTQ)	No. reads	DNA size	Size	Ratio	Compress		Decompress		Size	Ratio	Compress		Decompress		Size	Rario	Compress		Decompress		-gs	Size	Ratio	Compress		Decompress
	[Mbp]				[Gbp]	[GB]	[bpb]	Time [s]	RAM [ KB]	Time [s]	RAM [ KB]	[GB]	[bpb]	Time [s]	RAM [ KB]	Time [s]	RAM [ KB]	[GB]	[bpb]	Time [s]	RAM [ KB]	Time [s]	RAM [ KB]		[GB]	[bpb]	Time [s]	RAM [ KB]	Time [s]	RAM [ KB]
ERR174310_1	3100	101	53868884409	207579467	20.9655	not supported						1824.91	0.696347	1914.24	11008284	133.84	4308608	2246.81	0.857335	18923	67844348	134.19	24330128	3100	1699.83	0.64862	11890	92166300	12745	92140636
ERR174310_2	3100	101	53868884409	207579467	20.9655	not supported						1882.44	0.718299	1898.11	11053032	139.59	4253896	2282.91	0.871108	18455	67479672	135.8	24329988	3100	1748.93	0.667355	12772.7	95185000	13475.4	95160504
MH0001_081026_clean.1		44	1880433138	11640674	0.51219	not supported						68.0653	1.06313	40.55	1080604	5.68	552172	71.5571	1.11767	76.44	3287660	fail		10	64.3451	1.00502	261	7716720	264	7611176
MH0001_081026_clean.2		44	1880381894	11640358	0.512176	not supported						70.8813	1.10714	41.41	1080336	5.73	593300	74.5677	1.16472	77.82	3370244	fail		10	67.2136	1.04985	286	7857788	281	7755584
SRR1265495_1		101	3982883444	16828175	1.69965	not supported						134.175	0.631542	79.41	1457612	10.01	950148	95.2627	0.448389	204.94	5133656	18.29	1976396	100	107.538	0.506166	921	13271248	990	13227024
SRR1265495_2		101	3982883444	16828175	1.69965	not supported						130.437	0.61395	85.83	1457852	10.27	918052	96.0205	0.451955	213.25	4980640	18.7	1976420	100	108.678	0.511532	935	13407516	1003	13364512
SRR1265496_1		101	3460716204	14634195	1.47805	not supported						119.286	0.645637	75	1457860	8.91	930484	89.3338	0.483521	195.795	4581332	8.34	1719252	100	95.4274	0.516503	882	13184672	942	13129944
SRR1265496_2		101	3460716204	14634195	1.47805	not supported						121.027	0.655059	79.39	1457552	8.82	931300	91.9757	0.497821	179.05	4606136	8.42	1719256	100	100.114	0.541868	912	13369064	991	13318716
SRR1294116		101	12286273798	45974333	4.64341	not supported						296.53	0.510883	197.32	2639936	24.08	883988	291.482	0.502186	533.67	10260544	44.58	5391932	100	262.725	0.452641	1487	16592036	1611	16573176
SRR1294122		101	10599017774	39666314	4.0063	not supported						276.255	0.551641	191.42	2331268	22.73	938860	273.019	0.545179	484.75	9315920	39.36	4652752	100	248.011	0.495243	1496	17135340	1649	17112128
SRR327342_1	12.1	63	2812620358	15036699	0.947312	not supported						62.0749	0.524219	41.6	1438688	6.55	588972	63.6518	0.537536	70.52	3558020	8.56	1296480	12	57.8159	0.488252	168	6912936	175	6796272
SRR327342_2	12	75	3173501134	15036699	1.12775	not supported						72.8576	0.516834	51.98	1534484	7.1	641756	71.4854	0.5071	115.65	3868936	8.73	1531444	12	65.7137	0.466157	237	7233464	251	7128356
SRR445718		100	8852062329	32943665	3.29437	not supported						234.568	0.569621	218.09	2157736	18.23	864328	220.529	0.535529	487.81	8084104	32	3864996	100	197.347	0.479236	1238	15255272	1169	15239884
SRR445719		100	8245954399	30690825	3.06908	not supported						220.713	0.57532	221	2077304	18.85	857716	207.483	0.540834	492.3	7665012	30.18	3600856	100	185.072	0.482416	1152	15078504	1106	15060836
SRR445724		100	13681570186	50896528	5.08965	not supported						418.294	0.657481	418.89	2829124	33.35	1077472	386.417	0.607376	1319.21	12708136	44.16	5968728	100	328.256	0.515958	1990	18423604	1896	18409664
SRR445726		100	13219984547	49180773	4.91808	not supported						376.658	0.612691	407.22	2759308	32.62	1034132	351.744	0.572165	1238.89	6082640	40.99	5767648	100	303.426	0.493569	1819	17715376	1782	17695160
SRR490961		100	13206179368	49127668	4.91277	not supported						280.146	0.456192	293.37	2759620	25.09	808724	270.08	0.439801	871.13	10751596	37.29	5761508	100	245.812	0.400283	1312	14818092	1293	14799208
SRR490962		100	12252097381	45583212	4.55832	not supported						255.724	0.448803	304.61	2624632	23.42	797492	245.914	0.431586	921.39	10064108	38.4	5346000	100	223.557	0.392349	1151	14354344	1153	14335900
SRR490976		100	8937374469	33261944	3.32619	not supported						247.716	0.595794	347.56	2178256	21.68	1078776	235.602	0.566658	506.99	8232536	33.24	3902156	100	214.953	0.516995	1332	15984884	1270	15961472
SRR554369_1	6.5	100	384061735	1657871	0.165787	not supported						9.14432	0.441256	6.84	837168	1.2	311736	10.5574	0.509446	30.87	1697212	1.7	198580	7	8.57732	0.413896	44	6338424	53	6194476
SRR554369_2	6.5	100	384061735	1657871	0.165787	not supported						9.5232	0.459539	7.31	837064	1.42	311516	10.9363	0.527728	31.37	1706180	1.78	198620	7	8.94478	0.431627	48	6353496	51	6210408
SRR635193_1		54	3876798777	27265881	1.47236	not supported						128.215	0.696652	87.45	1097164	11.79	600580	129.26	0.702327	359.43	5426560	25.6	1921440	100	116.571	0.633386	452	12482176	479	12428492
SRR635193_2		54	3876798777	27265881	1.47236	not supported						131.42	0.714067	90.18	1199168	10.8	597112	131.635	0.715235	306.65	5744504	24.37	1921436	100	119.389	0.648698	501	12743088	549	12692984
SRR689233_1		90	3869269044	16407945	1.47672	not supported						82.8314	0.448733	65.06	1572352	8.38	727304	81.5616	0.441854	124.35	4475500	9.88	1927020	100	73.7435	0.3995	345	11897800	362	11798384
SRR689233_2		90	3869269044	16407945	1.47672	not supported						89.9584	0.487343	90.96	1572460	9.01	727828	87.7261	0.47525	137.21	4513624	9.9	1927080	100	79.4646	0.430494	384	12189056	428	12097900
SRR870667_1	430	108	18554815184	69230235	7.47687	not supported						1364.28	1.45973	740.11	6742960	84.56	2226948	1274.71	1.36389	3031.99	27088468	73.81	9198984	430	673.55	0.720677	4573	36612672	5076.38	36598600
SRR870667_2	430	74	13847159204	69230235	5.12304	not supported						434.975	0.679245	301.08	3220952	34.63	979876	492.954	0.769783	2299.25	16327856	50.06	7035488	430	390.947	0.610492	2345.9	24377460	2486.9	24339024
ERR532393_1		100	9642014838	35752873	3.57529	not supported						297.964	0.666718	158.76	1734516	24.28	975008	289.126	0.646944	612.81	10113480	38.86	4194160	100	236.054	0.528191	1409	16368952	1501	16346300
ERR532393_2		100	9642014838	35752873	3.57529	not supported						374.016	0.836892	169.07	2227772	28.61	1253096	337.121	0.754337	699.25	10472484	36.67	4194100	100	291.617	0.652518	1920	19488924	2107	19467464

### Sheet: DNA SE-REO
SE - reordered
						FaStore						Spring						Minicom						FQSqueezer
Dataset	Gen. size	Read len	Raw size (FASTQ)	No. reads	DNA size	Size	Ratio	Compress		Decompress		Size	Ratio	Compress		Decompress		Size	Rario	Compress		Decompress		-gs	Size	Ratio	Compress		Decompress
	[Mbp]				[Gbp]	[GB]	[bpb]	Time [s]	RAM [ KB]	Time [s]	RAM [ KB]	[GB]	[bpb]	Time [s]	RAM [ KB]	Time [s]	RAM [ KB]	[GB]	[bpb]	Time [s]	RAM [ KB]	Time [s]	RAM [ KB]		[GB]	[bpb]	Time [s]	RAM [ KB]	Time [s]	RAM [ KB]
ERR174310_1	3100	101	53868884409	207579467	20.9655	1554.19	0.593047	4595	6364500	108.9	4224572	1069.99	0.408285	1814.84	11008588	103.03	4695128	1543.09	0.588809	19417	67650900	104.89	3978400	3100	1037.38	0.395843	12728.2	91624048	13100.3	90563208
ERR174310_2	3100	101	53868884409	207579467	20.9655	1590.46	0.606884	4850	6175068	114.2	4224856	1140.39	0.435148	1819.06	11053016	113.89	5171120	1585.29	0.604911	19567	67401168	97.07	3977840	3100	1087.02	0.414785	13290.4	94217572	13689.4	93196624
MH0001_081026_clean.1		44	1880433138	11640674	0.51219	47.5834	0.743215	283.42	3122088	2.87	108808	38.5024	0.601377	38.28	1080700	5.02	893336	43.305	0.676389	70.66	3293608	fail		1000	33.0352	0.515984	269	7501416	264	7473604
MH0001_081026_clean.2		44	1880381894	11640358	0.512176	52.2659	0.816374	309.84	3182800	3.06	117244	43.3254	0.676728	37.67	1080696	5.02	981968	46.7866	0.730789	75.6	3374484	fail		1000	36.155	0.564728	297	7651292	288	7625388
SRR1265495_1		101	3982883444	16828175	1.69965	78.0822	0.367522	183.42	5704504	7.08	642780	106.127	0.499527	81.95	1885024	12.24	1600844	67.8298	0.319265	203.35	5112464	6.84	246864	100	52.3003	0.246171	658	13161288	685	13053516
SRR1265495_2		101	3982883444	16828175	1.69965	78.0525	0.367382	186.96	5564424	7.25	672128	100.301	0.472102	87.58	1698580	11.29	1550252	68.6592	0.323169	201.52	4980444	7.09	232320	100	52.3458	0.246385	654	13260772	710	13163404
SRR1265496_1		101	3460716204	14634195	1.47805	72.2215	0.390901	170.49	5109760	6.21	578832	93.6448	0.506855	80.73	1829020	10.74	1575592	65.1059	0.352387	193.81	4583560	6.59	192292	100	48.7972	0.264116	609	13049384	652	12962504
SRR1265496_2		101	3460716204	14634195	1.47805	75.9908	0.411302	172.01	5072268	6.85	599600	95.3754	0.516221	81.6	1820396	10.39	1577364	67.6659	0.366243	193.95	4605820	6.33	205884	100	51.4708	0.278587	637	13225244	695	13150744
SRR1294116		101	12286273798	45974333	4.64341	174.728	0.301033	369.82	5926304	20.86	1231164	160.43	0.276401	170.61	3050880	19.48	2293256	156.426	0.269502	528.75	10250396	33.85	695864	100	127.953	0.220446	1427	16380020	1502	16308424
SRR1294122		101	10599017774	39666314	4.0063	180.522	0.360476	372.23	5763680	18.2	1190152	165.212	0.329905	177.76	2883152	19.88	2191156	159.519	0.318536	502.39	9312620	32.67	685340	100	132.895	0.265372	1427	16766292	1525	16716960
SRR327342_1	12.1	63	2812620358	15036699	0.947312	31.5717	0.266621	191.77	4384680	5.24	259300	18.7597	0.158425	35.44	1438660	5.22	558096	19.6198	0.165689	66.75	3572864	3.46	232472	12	16.8502	0.142299	144	6691932	145	6631300
SRR327342_2	12	75	3173501134	15036699	1.12775	42.582	0.302066	229.85	4846588	7.72	605488	29.8906	0.212036	46.23	1534516	6.63	743708	27.7709	0.197	113.21	3863260	4.17	275552	12	24.7482	0.175558	220	7030208	222	6962012
SRR445718		100	8852062329	32943665	3.29437	145.179	0.35255	518.19	5895184	16.82	1103316	138.445	0.336198	196.33	2397944	18.88	1960896	126.065	0.306134	488.08	8073004	17.77	671964	100	103.05	0.250245	1228	15390592	1130	15286908
SRR445719		100	8245954399	30690825	3.06908	138.625	0.361345	481.27	5841924	19.11	1194636	130.939	0.341311	209.7	2604444	14.32	2072480	119.542	0.311603	502.67	7674912	17.43	671912	100	97.5366	0.254243	1178	14923448	1101	14822844
SRR445724		100	13681570186	50896528	5.08965	255.607	0.401767	1034.26	5965000	30.09	1785832	275.917	0.433691	465.93	3512552	30.41	2451996	245.576	0.386	1310.73	12707772	34.98	1339996	100	178.764	0.280985	1886	17968852	1731	17818352
SRR445726		100	13219984547	49180773	4.91808	226.227	0.367993	771.03	6000072	28.63	1723464	240.128	0.390605	374.94	3341344	25.73	2392632	215.572	0.350661	1250.91	11889136	32.67	1048416	100	159.112	0.258819	1745	17224600	1598	17079436
SRR490961		100	13206179368	49127668	4.91277	146.346	0.238311	740.56	6028056	28.65	1670828	133.478	0.217358	295.51	2897240	20.76	2114748	122.532	0.199532	853.99	10767248	18.76	948548	100	101.005	0.164478	1230	14708200	1117	14577568
SRR490962		100	12252097381	45583212	4.55832	131.156	0.230184	474.95	5943912	26.04	1756512	119.204	0.209207	298.97	2640988	19.08	1961528	109.22	0.191684	918.98	10026164	18.17	713476	100	89.833	0.15766	1100	14247296	1004	14097904
SRR490976		100	8937374469	33261944	3.32619	161.743	0.389015	988.98	5889116	19.56	1595700	159.826	0.384405	356.53	2624404	18.6	2081312	146.657	0.352733	512.46	8191980	27.32	709264	100	124.721	0.299972	1443	16250980	1352	16185204
SRR554369_1	6.5	100	384061735	1657871	0.165787	10.2279	0.493545	93.03	880564	0.94	98228	4.9664	0.239652	6.92	836944	0.95	312412	6.36928	0.307347	30.03	1699076	1.41	32412	7	4.70379	0.22698	68	6222544	70	6216944
SRR554369_2	6.5	100	384061735	1657871	0.165787	10.6641	0.514593	97.28	895764	1.11	108280	5.39648	0.260405	7.12	837152	1.19	325332	6.79936	0.328101	31.86	1703376	1.42	32348	7	5.05765	0.244055	73	6238360	74	6232780
SRR635193_1		54	3876798777	27265881	1.47236	61.3519	0.333353	291.16	5855860	11.87	928452	49.1622	0.267121	76.66	1227412	9.68	759924	53.1354	0.288709	347.45	5402740	10.84	341064	100	39.68	0.2156	456	12140548	462	12070620
SRR635193_2		54	3876798777	27265881	1.47236	67.519	0.366862	329.67	5987340	11.62	876128	56.2176	0.305456	77.52	1533584	9.66	1056736	58.7264	0.319088	298.06	5732376	11.52	341024	100	45.3072	0.246175	501	12677664	517	12355268
SRR689233_1		90	3869269044	16407945	1.47672	45.7313	0.247746	195.85	5505196	6.63	718804	35.7069	0.19344	64.27	1572308	8.71	785136	34.5805	0.187337	127.23	4478944	4.71	269060	100	27.5548	0.149276	406	11703948	413	11644752
SRR689233_2		90	3869269044	16407945	1.47672	52.3368	0.283531	375.54	5561820	7.46	663356	43.7862	0.237209	88.75	1572164	8.25	980320	41.2774	0.223618	135.89	4512236	5.2	307768	100	33.8661	0.183467	464	12043348	488	11993968
SRR870667_1	430	108	18554815184	69230235	7.47687	674.836	0.722052	2184.67	5845644	63.56	2994000	1207.51	1.292	757.49	7281396	81.03	3045296	1132.64	1.21188	3029.98	27083884	69.97	3906840	430	473.182	0.50629	4126.6	36421276	4432.08	36112088
SRR870667_2	430	74	13847159204	69230235	5.12304	262.556	0.410001	671.09	5879000	32.64	1656164	209.797	0.327614	286.99	1421872	26.16	1421872	273.265	0.426723	2264.6	15954596	35.18	1693644	430	185.739	0.290045	2080.08	23714148	2062	23369212
ERR532393_1		100	9642014838	35752873	3.57529	215.471	0.482133	378.71	5912644	17.73	942352	193.331	0.432594	149.67	3017300	18.46	1877964	183.132	0.409773	609.49	10128600	17.49	687056	100	131.488	0.294215	1344	16444124	1452	16400472
ERR532393_2		100	9642014838	35752873	3.57529	278.047	0.622154	471.03	5682808	17.17	917576	280.637	0.627949	160.52	3232196	21.95	2309612	234.885	0.525575	696.84	10471252	18.7	1008024	100	188.398	0.421555	1915	19437880	2078	19352548

### Sheet: DNA PE-OO
PE - original ordering
						FaStore						Spring						Minicom						FQSqueezer
	Raw size (FASTQ)	Gen. size	Read len	No. read pairs	DNA size	Size	Ratio	Compress		Decompress		Size	Ratio	Compress		Decompress		Size	Ratio	Compress		Decompress		-gs	Size	Ratio	Compress		Decompress
		[Mbp]	approx.		[Gbp]	[GB]	[bpb]	Time [s]	RAM [ KB]	Time [s]	RAM [ KB]	[GB]	[bpb]	Time [s]	RAM [ KB]	Time [s]	RAM [ KB]	[GB]	[bpb]	Time [s]	RAM [ KB]	Time [s]	RAM [ KB]		[GB]	[bpb]	Time [s]	RAM [ KB]	Time [s]	RAM [ KB]
ERR174310	107737768818	3100	101	207579467	41.9311	no supported						2427.61	0.463162	3213.73	21420868	222.96	4172464	not supported						3100	2483.85	0.473892	22256.4	206956916	23518.6	206806828
ERR532393	19284029676		100	35752873	7.15057	no supported						556.605	0.622725	299.59	3590284	50.93	1743308	not supported						100	413.369	0.462474	2667	35829968	2875	35681008
SRR1265495	7965766888		101	16828175	3.39929	no supported						205.558	0.483766	138.54	1976092	18.27	1534708	not supported						100	158.428	0.372849	1362	18115208	1454	17975020
SRR1265496	6921432408		101	14634195	2.95611	no supported						184.596	0.499566	129.73	1917128	16.13	1533336	not supported						100	143.801	0.389163	1269	18014544	1374	17869972
SRR327342	5986121492	12.1	69	15036699	2.07506	no supported						127.119	0.490084	104.71	2229444	13.75	1100128	not supported						12	92.1241	0.355166	404	11139840	446	10948652
SRR554369	768123470	6.5	100	1657871	0.331574	no supported						13.353	0.322171	12.67	914628	2.25	553320	not supported						7	12.3935	0.299022	73	6926392	80	6663084
SRR635193	7753597554		54	27265881	2.94472	no supported						206.776	0.561756	174.84	1757692	21.06	993804	not supported						100	184.346	0.500818	913	20751220	975	20597648
SRR689233	7738538088		90	16407945	2.95343	no supported						135.311	0.36652	180.67	1897348	16.85	1286648	not supported						100	113.921	0.308579	2356	16727760	2420	16557032
SRR870667	32401974388	430	91	69230235	12.5999	no supported						1684.46	1.06951	1011.79	6889280	110.07	3350336	not supported						430	871.594	0.553397	6461.6	65185492	7005.54	65018504

### Sheet: DNA PE-REO
PE - reordered
						FaStore						Spring						Minicom						FQSqueezer
	Raw size (FASTQ)	Gen. size	Read len	No. read pairs	DNA size	Size	Ratio	Compress		Decompress		Size	Ratio	Compress		Decompress		Size	Ratio	Compress		Decompress		-gs	Size	Ratio	Compress		Decompress
		[Mbp]	approx.		[Gbp]	[GB]	[bpb]	Time [s]	RAM [ KB]	Time [s]	RAM [ KB]	[GB]	[bpb]	Time [s]	RAM [ KB]	Time [s]	RAM [ KB]	[GB]	[bpb]	Time [s]	RAM [ KB]	Time [s]	RAM [ KB]		[GB]	[bpb]	Time [s]	RAM [ KB]	Time [s]	RAM [ KB]
ERR174310	107737768818	3100	101	207579467	41.9311	2521.05	0.480989	28081	108204280	163.83	24330136	1664.11	0.317495	3143.11	21420892	200.57	5057724	2521.05	0.480989	28081	108204280	163.83	24330136	3100	1814.77	0.346238	25999.7	203225024	25914	202639440
ERR532393	19284029676		100	35752873	7.15057	421.294	0.47134	1125.8	18385956	46.27	4194160	451.543	0.505182	309.18	5475916	43.94	2866392	421.294	0.47134	1125.8	18385956	46.27	4194160	100	310.343	0.347208	2669	34712616	2895	34546936
SRR1265495	7965766888		101	16828175	3.39929	134.103	0.315602	347.89	8336188	17.31	1976452	185.068	0.435544	150.83	1975776	20.32	2022148	134.103	0.315602	347.89	8336188	17.31	1976452	100	97.0018	0.228287	1039	17895332	1121	17771128
SRR1265496	6921432408		101	14634195	2.95611	127.099	0.343963	329.18	7485956	16.43	1719352	165.96	0.44913	140.22	1917276	19.54	1781608	127.099	0.343963	329.18	7485956	16.43	1719352	100	91.4226	0.247414	1003	17816220	1050	17701548
SRR327342	5986121492	12.1	69	15036699	2.07506	not supported						79.6774	0.307181	102.61	2229480	12.17	1071968	not supported						12	51.1873	0.197343	410	10583120	412	10530656
SRR554369	768123470	6.5	100	1657871	0.331574	12.1549	0.293265	44.89	1991032	2.14	198740	9.216	0.222357	11.75	914656	2.28	553576	12.1549	0.293265	44.89	1991032	2.14	198740	7	8.50331	0.205162	91	6754196	94	6749392
SRR635193	7753597554		54	27265881	2.94472	154.122	0.418709	766.06	9341956	18.74	1921604	124.754	0.338923	172.7	1919348	21.34	1151504	154.122	0.418709	766.06	9341956	18.74	1921604	100	107.537	0.29215	900	20467416	912	20441532
SRR689233	7738538088		90	16407945	2.95343	94.8429	0.256902	240.09	7491004	17	1927380	88.2176	0.238956	183.64	1897264	16.38	1298828	94.8429	0.256902	240.09	7491004	17	1927380	100	67.7783	0.183592	2493	16482392	2446	16437356
SRR870667	32401974388	430	91	69230235	12.5999	not supported						1460.98	0.927615	1071.78	7672324	116.11	4827392	not supported						430	667.188	0.423614	6479	65263940	6745	64590544

### Sheet: FASTQ
Lossless
		Spring - original ordering						FQSqueezer - original ordering						FaStore - reordered						Spring - reordered						FQSqueezer - reordered
	Input size	Size	c-time	c-mem	d-time	d-mem		Size	c-time	c-mem	d-time	d-mem		Size	c-time	c-mem	d-time	d-mem		Size	c-time	c-mem	d-time	d-mem		Size	c-time	c-mem	d-time	d-mem
SRR327342_1	2812620358	435363840	58	2303016	28	1583496		428232142	205	7145828	219	7103456		504075338	215	5768452	38	1310900		471511040	90	1580020	36	1528028		467952007	196	6932432	192	6986004
SRR870667_1	18554815184	3913605120	911	6969348	271	2935296		3091193034	5411	37164804	5400	37151420		3683615841	2326	6978304	162	4013044		4067184640	988	7395156	240	2900856		3342525628	4925	36965128	4948	36656552
ERR532393_1	9642014838	1649633280	233	3140532	97	2256276		1510771595	1717	16796612	1755	16777708		1840444973	467	7145560	72	1812632		1738926080	297	2990240	103	2263204		1634906306	1763	16871868	1711	16832240
SRR327342	5986121492	954562560	152	3335260	59	2151320		904056339	493	11421812	527	11274972		fail						987197440	184	2758088	63	2102164		944319959	514	10871100	508	10900520
SRR870667	32401974388	6060574720	1296	6864848	403	4346952		5093604971	7503	65728860	7678	65587052		fail						6201569280	1473	7612916	443	4549148		5345046550	7462	65823076	7408	65171380
ERR532393	19284029676	3200634880	464	3599956	214	2597104		2903632109	3263	36274616	3341	35604596		3602127514	711	26758044	134	2398156		3299297280	538	5204376	222	3375904		3032022945	3383	35165008	3327	35000240
Reduced
		Spring - original ordering						FQSqueezer - original ordering						FaStore - reordered						Spring - reordered						FQSqueezer - reordered
	Input size	Size	c-time	c-mem	d-time	d-mem		Size	c-time	c-mem	d-time	d-mem		Size	c-time	c-mem	d-time	d-mem		Size	c-time	c-mem	d-time	d-mem		Size	c-time	c-mem	d-time	d-mem
SRR327342_1	2812620358	178688000	53	2227016	24	1222160		172129584	204	8158584	214	8133756		208243692	247	4929792	46	1621756		135546880	58	1596048	28	1218720		131199638	189	7934928	175	7995128
SRR870667_1	18554815184	2583664640	874	6910564	234	2665872		1824027708	5302	42812596	5308	42800140		2151732687	2231	6304324	125	3243448		2444042240	918	7310996	227	2719828		1620318177	4964	42591504	4782	42283532
ERR532393_1	9642014838	917493760	209	3092836	87	2003596		827813862	1735	22845512	1753	22824672		978369567	423	6291384	55	2114112		814397440	240	2894544	70	2003408		723531409	1752	22868760	1706	22836748
SRR327342	5986121492	413409280	128	3246932	46	1865324		368896556	488	13446644	526	13296836		fail						366551040	157	2594076	42	1877504		328369078	506	12887488	478	12916860
SRR870667	32401974388	3914721280	1206	6979844	346	4200248		2994189505	7643	74732584	7816	74589928		fail						3698493440	1342	7944300	302	4280108		2790244717	7369	74809544	7257	74159048
ERR532393	19284029676	1824921600	409	3591444	161	2400640		1616519913	3294	45351808	3358	45204132		2058344890	666	24848544	96	2981116		1729781760	448	5213812	144	3087564		1515905135	3457	44198468	3316	44033272
DNA only
		Spring - original ordering						FQSqueezer - original ordering						FaStore - reordered						Spring - reordered						FQSqueezer - reordered
	Input size	Size	c-time	c-mem	d-time	d-mem		Size	c-time	c-mem	d-time	d-mem		Size	c-time	c-mem	d-time	d-mem		Size	c-time	c-mem	d-time	d-mem		Size	c-time	c-mem	d-time	d-mem
SRR327342_1	2812620358	62074880	41.6	1438688	6.55	588972		57815865	168	6912936	175	6796272		31571669	191.77	4384680	5.24	259300		18759680	35.44	1438660	5.22	558096		16850232	144	6691932	145	6631300
SRR870667_1	18554815184	1364275200	740.11	6742960	84.56	2226948		673550176	4573	36612672	5076.38	36598600		674835578	2184.67	5845644	63.56	2994000		1207511040	757.49	7281396	81.03	3045296		473182312	4126.6	36421276	4432.08	36112088
ERR532393_1	9642014838	297963520	158.76	1734516	24.28	975008		236054498	1409	16368952	1501	16346300		215470554	378.71	5912644	17.73	942352		193331200	149.67	3017300	18.46	1877964		131487687	1344	16444124	1452	16400472
SRR327342	5986121492	127119360	104.71	2229444	13.75	1100128		92124105	404	11139840	446	10948652		fail						79677440	102.61	2229480	12.17	1071968		51187330	410	10583120	412	10530656
SRR870667	32401974388	1684459520	1011.79	6889280	110.07	3350336		871593738	6461.6	65185492	7005.54	65018504		fail						1460981760	1071.78	7672324	116.11	4827392		667187611	6479	65263940	6745	64590544
ERR532393	19284029676	556605440	299.59	3590284	50.93	1743308		413369061	2667	35829968	2875	35681008		620554885	572.07	24622672	35.87	1750092		451543040	309.18	5475916	43.94	2866392		310342531	2669	34712616	2895	34546936
